# *PRESENILIN 1* mutations causing early-onset familial Alzheimer’s disease or familial acne inversa differ in their effects on genes facilitating energy metabolism and signal transduction

**DOI:** 10.1101/2021.01.26.428321

**Authors:** Karissa Barthelson, Yang Dong, Morgan Newman, Michael Lardelli

## Abstract

**Background:** The most common cause of early-onset familial Alzheimer’s disease (EOfAD) is mutations in *PRESENILIN 1* (*PSEN1*) allowing production of mRNAs encoding full-length, but mutant, proteins. In contrast, a single known frameshift mutation in *PSEN1* causes familial acne inversa (fAI) without EOfAD. The molecular consequences of heterozygosity for these mutation types, and how they cause completely different diseases, remains largely unexplored.

**Objective:** To analyse brain transcriptomes of young adult zebrafish to identify similarities and differences in the effects of heterozygosity for *psen1* mutations causing EOfAD or fAI.

**Methods:** RNA sequencing was performed on mRNA isolated from the brains of a single family of 6-month-old zebrafish siblings either wild type or possessing a single, heterozygous EOfAD-like or fAI-like mutation in their endogenous *psen1* gene.

**Results:** Both mutations downregulate genes encoding ribosomal subunits, and upregulate genes involved in inflammation. Genes involved in energy metabolism appeared significantly affected only by the EOfAD-like mutation, while genes involved in Notch, Wnt and neurotrophin signalling pathways appeared significantly affected only by the fAI-like mutation. However, investigation of direct transcriptional targets of Notch signalling revealed possible increases in γ-secretase activity due to heterozygosity for either *psen1* mutation. Transcriptional adaptation due to the fAI-like frameshift mutation was evident.

**Conclusion:** We observed both similar and contrasting effects on brain transcriptomes of the heterozygous EOfAD-like and fAI-like mutations. The contrasting effects may illuminate how these mutation types cause distinct diseases.
