## Supplemental Table 2 for "*PRESENILIN 1* mutations causing early-onset familial Alzheimer’s disease or familial acne inversa differ in their effects on genes facilitating energy metabolism and signal transduction"

### Sheet: Sheet1
pathway	coef	fry_p	camera_p	fgsea_p	harmonic_p	harmonic_p_FDR	sig
KEGG_NOTCH_SIGNALING_PATHWAY	fAI-like/+	1.35987e-18	0.161066	0.00249037	4.07962e-18	1.55025e-15	TRUE
KEGG_WNT_SIGNALING_PATHWAY	fAI-like/+	1.53221e-09	0.898764	0.00610936	4.59663e-09	7.41629e-07	TRUE
KEGG_PARKINSONS_DISEASE	EOfAD-like/+	0.698873	0.459193	1.95165e-09	5.85496e-09	7.41629e-07	TRUE
KEGG_NEUROTROPHIN_SIGNALING_PATHWAY	fAI-like/+	9.21602e-09	0.737638	0.0119598	2.76481e-08	2.62657e-06	TRUE
KEGG_OXIDATIVE_PHOSPHORYLATION	EOfAD-like/+	0.708339	0.483677	1.47858e-08	4.43576e-08	3.37117e-06	TRUE
KEGG_CYTOKINE_CYTOKINE_RECEPTOR_INTERACTION	EOfAD-like/+	0.0754716	0.0410325	1.2526e-06	3.75787e-06	0.000219465	TRUE
KEGG_CYTOKINE_CYTOKINE_RECEPTOR_INTERACTION	fAI-like/+	0.1544	0.124492	1.34752e-06	4.04278e-06	0.000219465	TRUE
KEGG_PATHWAYS_IN_CANCER	fAI-like/+	0.290122	0.0691449	2.29111e-06	6.87386e-06	0.000326508	TRUE
KEGG_RIBOSOME	fAI-like/+	0.324892	0.255395	4.87277e-06	1.46213e-05	0.000617344	TRUE
KEGG_RIBOSOME	EOfAD-like/+	0.855446	0.76184	1.62855e-05	4.88897e-05	0.00185781	TRUE
KEGG_HUNTINGTONS_DISEASE	EOfAD-like/+	0.573102	0.391165	2.78931e-05	8.37674e-05	0.00289378	TRUE
KEGG_TOLL_LIKE_RECEPTOR_SIGNALING_PATHWAY	fAI-like/+	0.164509	0.00191578	3.92987e-05	0.00011568	0.00366321	TRUE
KEGG_ARRHYTHMOGENIC_RIGHT_VENTRICULAR_CARDIOMYOPATHY_ARVC	fAI-like/+	0.185981	0.088317	0.000130932	0.000393778	0.0115104	TRUE
KEGG_JAK_STAT_SIGNALING_PATHWAY	EOfAD-like/+	0.204536	0.031193	0.000224375	0.00067262	0.0182568	TRUE
KEGG_ABC_TRANSPORTERS	fAI-like/+	0.194251	0.0663613	0.000251741	0.000757685	0.0191947	TRUE
KEGG_JAK_STAT_SIGNALING_PATHWAY	fAI-like/+	0.258383	0.0206935	0.000375368	0.00111745	0.0265394	TRUE
KEGG_ALZHEIMERS_DISEASE	fAI-like/+	0.00105644	0.265558	0.000736077	0.00131695	0.0289626	TRUE
KEGG_CITRATE_CYCLE_TCA_CYCLE	EOfAD-like/+	0.675357	0.137976	0.000452747	0.00137191	0.0289626	TRUE
KEGG_INTESTINAL_IMMUNE_NETWORK_FOR_IGA_PRODUCTION	EOfAD-like/+	0.32955	0.014657	0.00143841	0.0040535	0.0784642	FALSE
KEGG_PATHOGENIC_ESCHERICHIA_COLI_INFECTION	EOfAD-like/+	0.538821	0.262831	0.00133854	0.00412969	0.0784642	FALSE
KEGG_PROSTATE_CANCER	fAI-like/+	0.241428	0.0351979	0.00179041	0.00530219	0.0959445	FALSE
KEGG_ADHERENS_JUNCTION	fAI-like/+	0.193606	0.0370853	0.00223413	0.00658849	0.108579	FALSE
KEGG_CELL_ADHESION_MOLECULES_CAMS	fAI-like/+	0.287582	0.125893	0.00215885	0.00666248	0.108579	FALSE
KEGG_RNA_POLYMERASE	fAI-like/+	0.588283	0.146165	0.00220674	0.0068576	0.108579	FALSE
KEGG_TOLL_LIKE_RECEPTOR_SIGNALING_PATHWAY	EOfAD-like/+	0.32038	0.00443539	0.0064497	0.00832881	0.123106	FALSE
KEGG_HYPERTROPHIC_CARDIOMYOPATHY_HCM	fAI-like/+	0.306207	0.0846639	0.00274369	0.00842305	0.123106	FALSE
KEGG_LEISHMANIA_INFECTION	EOfAD-like/+	0.408459	0.0072217	0.00654997	0.0110566	0.151766	FALSE
KEGG_COMPLEMENT_AND_COAGULATION_CASCADES	EOfAD-like/+	0.0500752	0.0601683	0.00393865	0.0111828	0.151766	FALSE
KEGG_PROTEASOME	fAI-like/+	0.577257	0.438679	0.00381109	0.0122662	0.15363	FALSE
KEGG_LEUKOCYTE_TRANSENDOTHELIAL_MIGRATION	EOfAD-like/+	0.249372	0.135497	0.00394472	0.0123411	0.15363	FALSE
KEGG_ENDOCYTOSIS	fAI-like/+	0.130504	0.16602	0.00404168	0.012533	0.15363	FALSE
KEGG_T_CELL_RECEPTOR_SIGNALING_PATHWAY	fAI-like/+	0.344543	0.0899917	0.00432319	0.013401	0.159136	FALSE
KEGG_LEISHMANIA_INFECTION	fAI-like/+	0.238284	0.0216943	0.00764008	0.0186214	0.208027	FALSE
KEGG_FOCAL_ADHESION	fAI-like/+	0.308689	0.341452	0.00587931	0.0191928	0.208027	FALSE
KEGG_VIRAL_MYOCARDITIS	fAI-like/+	0.155278	0.0923055	0.00645855	0.0197017	0.208027	FALSE
KEGG_CITRATE_CYCLE_TCA_CYCLE	fAI-like/+	0.5793	0.33243	0.00610936	0.0201771	0.208027	FALSE
KEGG_HUNTINGTONS_DISEASE	fAI-like/+	0.396666	0.327908	0.0061841	0.0203289	0.208027	FALSE
KEGG_AUTOIMMUNE_THYROID_DISEASE	EOfAD-like/+	0.50432	0.0184116	0.00930058	0.0208027	0.208027	FALSE
KEGG_AXON_GUIDANCE	fAI-like/+	0.311399	0.385949	0.00665827	0.0219589	0.213959	FALSE
KEGG_PANCREATIC_CANCER	fAI-like/+	0.156774	0.0429803	0.00963654	0.0261339	0.248272	FALSE
KEGG_SNARE_INTERACTIONS_IN_VESICULAR_TRANSPORT	fAI-like/+	0.191117	0.261763	0.00838938	0.0273174	0.253025	FALSE
KEGG_SMALL_CELL_LUNG_CANCER	fAI-like/+	0.326996	0.133705	0.00874308	0.0281396	0.253025	FALSE
KEGG_ALZHEIMERS_DISEASE	EOfAD-like/+	0.597372	0.505736	0.00837844	0.0286318	0.253025	FALSE
KEGG_CHRONIC_MYELOID_LEUKEMIA	fAI-like/+	0.201605	0.106145	0.00963654	0.0299626	0.258768	FALSE
KEGG_GLYCOSAMINOGLYCAN_DEGRADATION	fAI-like/+	0.0670883	0.0189643	0.0224472	0.0317747	0.26832	FALSE
KEGG_DILATED_CARDIOMYOPATHY	fAI-like/+	0.240537	0.120297	0.0106036	0.0336116	0.277661	FALSE
KEGG_BASE_EXCISION_REPAIR	fAI-like/+	0.529993	0.105597	0.0111404	0.0357684	0.289192	FALSE
KEGG_COMPLEMENT_AND_COAGULATION_CASCADES	fAI-like/+	0.398227	0.172374	0.0113553	0.0377955	0.299214	FALSE
KEGG_TYPE_II_DIABETES_MELLITUS	fAI-like/+	0.417948	0.309565	0.011349	0.0390235	0.302631	FALSE
KEGG_OXIDATIVE_PHOSPHORYLATION	fAI-like/+	0.386871	0.294737	0.0117456	0.040321	0.306439	FALSE
KEGG_GLYOXYLATE_AND_DICARBOXYLATE_METABOLISM	EOfAD-like/+	0.382023	0.221153	0.0125765	0.0427344	0.314062	FALSE
KEGG_GLYCOLYSIS_GLUCONEOGENESIS	fAI-like/+	0.452533	0.218111	0.0125887	0.042977	0.314062	FALSE
KEGG_VASOPRESSIN_REGULATED_WATER_REABSORPTION	EOfAD-like/+	0.332991	0.0941468	0.0157641	0.0489958	0.348301	FALSE
KEGG_SPLICEOSOME	fAI-like/+	0.623342	0.222775	0.0142242	0.0494953	0.348301	FALSE
KEGG_GRAFT_VERSUS_HOST_DISEASE	EOfAD-like/+	0.890658	0.0658764	0.0173345	0.0513881	0.355045	FALSE
KEGG_VASOPRESSIN_REGULATED_WATER_REABSORPTION	fAI-like/+	0.125929	0.141204	0.0182454	0.0550113	0.372654	FALSE
KEGG_HEMATOPOIETIC_CELL_LINEAGE	fAI-like/+	0.0753303	0.121225	0.0212219	0.0561357	0.372654	FALSE
KEGG_HEMATOPOIETIC_CELL_LINEAGE	EOfAD-like/+	0.0307603	0.0793738	0.0439024	0.0568788	0.372654	FALSE
KEGG_ADIPOCYTOKINE_SIGNALING_PATHWAY	fAI-like/+	0.259225	0.216082	0.0190433	0.0645843	0.415967	FALSE
KEGG_OOCYTE_MEIOSIS	fAI-like/+	0.421875	0.0577901	0.0260379	0.0684763	0.429188	FALSE
KEGG_PYRIMIDINE_METABOLISM	fAI-like/+	0.742748	0.329167	0.0188439	0.0693728	0.429188	FALSE
KEGG_PATHOGENIC_ESCHERICHIA_COLI_INFECTION	fAI-like/+	0.129624	0.387489	0.0214092	0.0700253	0.429188	FALSE
KEGG_GLUTATHIONE_METABOLISM	fAI-like/+	0.638503	0.35291	0.0194373	0.0717667	0.432878	FALSE
KEGG_PARKINSONS_DISEASE	fAI-like/+	0.410286	0.311458	0.0202664	0.0731091	0.434085	FALSE
KEGG_PRIMARY_IMMUNODEFICIENCY	EOfAD-like/+	0.215105	0.071925	0.0300501	0.0784992	0.455448	FALSE
KEGG_OLFACTORY_TRANSDUCTION	fAI-like/+	0.226801	0.342968	0.0226963	0.0793186	0.455448	FALSE
KEGG_UBIQUITIN_MEDIATED_PROTEOLYSIS	fAI-like/+	0.390752	0.103382	0.025887	0.0803026	0.455448	FALSE
KEGG_ANTIGEN_PROCESSING_AND_PRESENTATION	EOfAD-like/+	0.0988996	0.212663	0.029052	0.0835121	0.466685	FALSE
KEGG_GLYCOSPHINGOLIPID_BIOSYNTHESIS_LACTO_AND_NEOLACTO_SERIES	EOfAD-like/+	0.312569	0.0309677	0.0763766	0.0848633	0.467363	FALSE
KEGG_RIG_I_LIKE_RECEPTOR_SIGNALING_PATHWAY	EOfAD-like/+	0.153231	0.0782193	0.0404984	0.0956569	0.517193	FALSE
KEGG_RIG_I_LIKE_RECEPTOR_SIGNALING_PATHWAY	fAI-like/+	0.106795	0.202499	0.0340909	0.0966334	0.517193	FALSE
KEGG_COLORECTAL_CANCER	fAI-like/+	0.337504	0.0681915	0.0396974	0.0988709	0.521818	FALSE
KEGG_TYROSINE_METABOLISM	fAI-like/+	0.29959	0.172297	0.0337941	0.111637	0.574294	FALSE
KEGG_ECM_RECEPTOR_INTERACTION	fAI-like/+	0.278757	0.418476	0.03068	0.112203	0.574294	FALSE
KEGG_ENDOMETRIAL_CANCER	fAI-like/+	0.220046	0.13752	0.0383747	0.114705	0.574294	FALSE
KEGG_VIBRIO_CHOLERAE_INFECTION	fAI-like/+	0.160545	0.28536	0.0355872	0.114859	0.574294	FALSE
KEGG_REGULATION_OF_ACTIN_CYTOSKELETON	fAI-like/+	0.220052	0.306309	0.0341175	0.117536	0.579037	FALSE
KEGG_ADHERENS_JUNCTION	EOfAD-like/+	0.443081	0.184162	0.0346821	0.119872	0.579037	FALSE
KEGG_BASAL_CELL_CARCINOMA	fAI-like/+	0.366243	0.23099	0.0340909	0.120379	0.579037	FALSE
KEGG_STEROID_BIOSYNTHESIS	fAI-like/+	0.572818	0.287195	0.0333906	0.125426	0.595328	FALSE
KEGG_PRION_DISEASES	fAI-like/+	0.223601	0.0993937	0.0492505	0.126899	0.595328	FALSE
KEGG_BASAL_TRANSCRIPTION_FACTORS	fAI-like/+	0.437503	0.203961	0.0373832	0.130962	0.606897	FALSE
KEGG_MATURITY_ONSET_DIABETES_OF_THE_YOUNG	EOfAD-like/+	0.738113	0.369613	0.0344037	0.134833	0.616036	FALSE
KEGG_RENIN_ANGIOTENSIN_SYSTEM	EOfAD-like/+	0.683353	0.133715	0.0418182	0.136176	0.616036	FALSE
KEGG_NATURAL_KILLER_CELL_MEDIATED_CYTOTOXICITY	fAI-like/+	0.303234	0.113623	0.0504366	0.140949	0.616318	FALSE
KEGG_PURINE_METABOLISM	fAI-like/+	0.634872	0.247576	0.0380623	0.141154	0.616318	FALSE
KEGG_CYTOSOLIC_DNA_SENSING_PATHWAY	fAI-like/+	0.172489	0.564232	0.0413943	0.142004	0.616318	FALSE
KEGG_MELANOMA	fAI-like/+	0.238063	0.185425	0.0454545	0.142726	0.616318	FALSE
KEGG_RNA_DEGRADATION	fAI-like/+	0.507267	0.265098	0.039783	0.146682	0.623676	FALSE
KEGG_APOPTOSIS	EOfAD-like/+	0.371863	0.0516504	0.115616	0.147713	0.623676	FALSE
KEGG_ALLOGRAFT_REJECTION	EOfAD-like/+	0.865032	0.090117	0.0571992	0.15344	0.628526	FALSE
KEGG_APOPTOSIS	fAI-like/+	0.22378	0.0987333	0.06621	0.153655	0.628526	FALSE
KEGG_NON_SMALL_CELL_LUNG_CANCER	fAI-like/+	0.307111	0.194731	0.0469888	0.153823	0.628526	FALSE
KEGG_RETINOL_METABOLISM	EOfAD-like/+	0.359598	0.174547	0.0478548	0.155483	0.628548	FALSE
KEGG_PRIMARY_IMMUNODEFICIENCY	fAI-like/+	0.32468	0.249429	0.0469083	0.161988	0.647953	FALSE
KEGG_FC_EPSILON_RI_SIGNALING_PATHWAY	fAI-like/+	0.29167	0.156673	0.0566893	0.168664	0.666746	FALSE
KEGG_TRYPTOPHAN_METABOLISM	EOfAD-like/+	0.427177	0.23472	0.0487805	0.171226	0.666746	FALSE
KEGG_B_CELL_RECEPTOR_SIGNALING_PATHWAY	fAI-like/+	0.315821	0.144097	0.0601852	0.174083	0.666746	FALSE
KEGG_AUTOIMMUNE_THYROID_DISEASE	fAI-like/+	0.938692	0.138269	0.054878	0.175633	0.666746	FALSE
KEGG_AMINOACYL_TRNA_BIOSYNTHESIS	EOfAD-like/+	0.777279	0.569722	0.044665	0.184424	0.666746	FALSE
KEGG_VEGF_SIGNALING_PATHWAY	fAI-like/+	0.279042	0.312375	0.0540541	0.185656	0.666746	FALSE
KEGG_PPAR_SIGNALING_PATHWAY	EOfAD-like/+	0.426837	0.306885	0.0522273	0.190314	0.666746	FALSE
KEGG_ACUTE_MYELOID_LEUKEMIA	fAI-like/+	0.216875	0.174226	0.0714286	0.193896	0.666746	FALSE
KEGG_CARDIAC_MUSCLE_CONTRACTION	EOfAD-like/+	0.691009	0.224599	0.0547112	0.195491	0.666746	FALSE
KEGG_LYSOSOME	EOfAD-like/+	0.214141	0.274767	0.0643357	0.198538	0.666746	FALSE
KEGG_UBIQUITIN_MEDIATED_PROTEOLYSIS	EOfAD-like/+	0.784599	0.150574	0.0659722	0.206181	0.666746	FALSE
KEGG_PENTOSE_AND_GLUCURONATE_INTERCONVERSIONS	EOfAD-like/+	0.902163	0.0721366	0.126126	0.207955	0.666746	FALSE
KEGG_ADIPOCYTOKINE_SIGNALING_PATHWAY	EOfAD-like/+	0.483283	0.175441	0.0662651	0.208362	0.666746	FALSE
KEGG_TASTE_TRANSDUCTION	EOfAD-like/+	0.825779	0.29624	0.0551559	0.209842	0.666746	FALSE
KEGG_REGULATION_OF_AUTOPHAGY	fAI-like/+	0.764268	0.0861142	0.103053	0.210808	0.666746	FALSE
KEGG_GLYCOSAMINOGLYCAN_BIOSYNTHESIS_KERATAN_SULFATE	EOfAD-like/+	0.274529	0.0912608	0.129663	0.214125	0.666746	FALSE
KEGG_REGULATION_OF_AUTOPHAGY	EOfAD-like/+	0.928944	0.118518	0.0787417	0.215192	0.666746	FALSE
KEGG_NOD_LIKE_RECEPTOR_SIGNALING_PATHWAY	fAI-like/+	0.448457	0.0651635	0.216895	0.215489	0.666746	FALSE
KEGG_GLYCOSPHINGOLIPID_BIOSYNTHESIS_GANGLIO_SERIES	fAI-like/+	0.102517	0.11445	0.276458	0.216332	0.666746	FALSE
KEGG_NITROGEN_METABOLISM	fAI-like/+	0.60798	0.322329	0.0591966	0.221566	0.666746	FALSE
KEGG_CARDIAC_MUSCLE_CONTRACTION	fAI-like/+	0.531592	0.398009	0.0585106	0.223346	0.666746	FALSE
KEGG_RENAL_CELL_CARCINOMA	fAI-like/+	0.363452	0.082186	0.175676	0.233781	0.666746	FALSE
KEGG_SYSTEMIC_LUPUS_ERYTHEMATOSUS	EOfAD-like/+	0.369169	0.255194	0.0754414	0.24309	0.666746	FALSE
KEGG_DORSO_VENTRAL_AXIS_FORMATION	fAI-like/+	0.38704	0.30212	0.0732218	0.247526	0.666746	FALSE
KEGG_GLYCOSPHINGOLIPID_BIOSYNTHESIS_LACTO_AND_NEOLACTO_SERIES	fAI-like/+	0.140854	0.122873	0.241597	0.249897	0.666746	FALSE
KEGG_SPHINGOLIPID_METABOLISM	fAI-like/+	0.154364	0.285829	0.107066	0.250729	0.666746	FALSE
KEGG_GLYCOSYLPHOSPHATIDYLINOSITOL_GPI_ANCHOR_BIOSYNTHESIS	fAI-like/+	0.902596	0.14372	0.0903846	0.253336	0.666746	FALSE
KEGG_VALINE_LEUCINE_AND_ISOLEUCINE_BIOSYNTHESIS	EOfAD-like/+	0.999909	0.271071	0.0707965	0.25783	0.666746	FALSE
KEGG_PROTEIN_EXPORT	fAI-like/+	0.729868	0.416542	0.0673077	0.260539	0.666746	FALSE
KEGG_FOCAL_ADHESION	EOfAD-like/+	0.458284	0.598736	0.071525	0.272602	0.666746	FALSE
KEGG_NOTCH_SIGNALING_PATHWAY	EOfAD-like/+	0.572747	0.242978	0.0840979	0.273877	0.666746	FALSE
KEGG_CYTOSOLIC_DNA_SENSING_PATHWAY	EOfAD-like/+	0.326151	0.153928	0.128411	0.280354	0.666746	FALSE
KEGG_ABC_TRANSPORTERS	EOfAD-like/+	0.360074	0.454844	0.0811232	0.281132	0.666746	FALSE
KEGG_STARCH_AND_SUCROSE_METABOLISM	EOfAD-like/+	0.0764489	0.708611	0.477311	0.293278	0.666746	FALSE
KEGG_GLYCOSAMINOGLYCAN_DEGRADATION	EOfAD-like/+	0.460277	0.0976772	0.247078	0.295552	0.666746	FALSE
KEGG_VIRAL_MYOCARDITIS	EOfAD-like/+	0.494386	0.42423	0.0833333	0.296933	0.666746	FALSE
KEGG_CIRCADIAN_RHYTHM_MAMMAL	EOfAD-like/+	0.68617	0.29701	0.0880282	0.30045	0.666746	FALSE
KEGG_AMINO_SUGAR_AND_NUCLEOTIDE_SUGAR_METABOLISM	fAI-like/+	0.258286	0.219336	0.133094	0.304842	0.666746	FALSE
KEGG_PROTEIN_EXPORT	EOfAD-like/+	0.776207	0.582844	0.0791367	0.310542	0.666746	FALSE
KEGG_CYSTEINE_AND_METHIONINE_METABOLISM	EOfAD-like/+	0.0903214	0.817025	0.30198	0.311177	0.666746	FALSE
KEGG_LEUKOCYTE_TRANSENDOTHELIAL_MIGRATION	fAI-like/+	0.326402	0.303953	0.109339	0.313235	0.666746	FALSE
KEGG_ASTHMA	fAI-like/+	0.937076	0.172179	0.119919	0.318792	0.666746	FALSE
KEGG_CELL_ADHESION_MOLECULES_CAMS	EOfAD-like/+	0.260643	0.721591	0.100719	0.320037	0.666746	FALSE
KEGG_INTESTINAL_IMMUNE_NETWORK_FOR_IGA_PRODUCTION	fAI-like/+	0.747417	0.286427	0.100204	0.32692	0.666746	FALSE
KEGG_ALPHA_LINOLENIC_ACID_METABOLISM	fAI-like/+	0.932448	0.236177	0.10998	0.335428	0.666746	FALSE
KEGG_PROXIMAL_TUBULE_BICARBONATE_RECLAMATION	fAI-like/+	0.681645	0.588772	0.0895522	0.336847	0.666746	FALSE
KEGG_MAPK_SIGNALING_PATHWAY	fAI-like/+	0.379228	0.33998	0.117936	0.342754	0.666746	FALSE
KEGG_LINOLEIC_ACID_METABOLISM	fAI-like/+	0.996827	0.18914	0.130346	0.344835	0.666746	FALSE
KEGG_HISTIDINE_METABOLISM	fAI-like/+	0.156201	0.255206	0.291506	0.34951	0.666746	FALSE
KEGG_CYSTEINE_AND_METHIONINE_METABOLISM	fAI-like/+	0.629477	0.337454	0.110694	0.353217	0.666746	FALSE
KEGG_EPITHELIAL_CELL_SIGNALING_IN_HELICOBACTER_PYLORI_INFECTION	fAI-like/+	0.112697	0.585796	0.372727	0.360614	0.666746	FALSE
KEGG_VASCULAR_SMOOTH_MUSCLE_CONTRACTION	fAI-like/+	0.234056	0.316168	0.177677	0.365295	0.666746	FALSE
KEGG_GRAFT_VERSUS_HOST_DISEASE	fAI-like/+	1	0.245719	0.127451	0.368806	0.666746	FALSE
KEGG_ALLOGRAFT_REJECTION	fAI-like/+	0.984535	0.217933	0.137014	0.369118	0.666746	FALSE
KEGG_RIBOFLAVIN_METABOLISM	fAI-like/+	0.986545	0.275272	0.121569	0.369851	0.666746	FALSE
KEGG_SELENOAMINO_ACID_METABOLISM	fAI-like/+	0.245258	0.286891	0.19137	0.371867	0.666746	FALSE
KEGG_ALDOSTERONE_REGULATED_SODIUM_REABSORPTION	fAI-like/+	0.377071	0.233994	0.181614	0.380607	0.666746	FALSE
KEGG_GLYCOSAMINOGLYCAN_BIOSYNTHESIS_HEPARAN_SULFATE	fAI-like/+	0.469079	0.482093	0.123827	0.384355	0.666746	FALSE
KEGG_TGF_BETA_SIGNALING_PATHWAY	EOfAD-like/+	0.551919	0.297724	0.142857	0.387164	0.666746	FALSE
KEGG_TIGHT_JUNCTION	EOfAD-like/+	0.47885	0.569242	0.121849	0.39019	0.666746	FALSE
KEGG_N_GLYCAN_BIOSYNTHESIS	fAI-like/+	0.249332	0.378914	0.193262	0.396075	0.666746	FALSE
KEGG_NATURAL_KILLER_CELL_MEDIATED_CYTOTOXICITY	EOfAD-like/+	0.487967	0.174009	0.27786	0.407439	0.666746	FALSE
KEGG_O_GLYCAN_BIOSYNTHESIS	fAI-like/+	0.134842	0.740999	0.405858	0.411921	0.666746	FALSE
KEGG_PHENYLALANINE_METABOLISM	EOfAD-like/+	0.942931	0.213105	0.187919	0.416169	0.666746	FALSE
KEGG_GLYCEROLIPID_METABOLISM	EOfAD-like/+	0.359103	0.204835	0.305215	0.419805	0.666746	FALSE
KEGG_COLORECTAL_CANCER	EOfAD-like/+	0.585648	0.260777	0.189189	0.42302	0.666746	FALSE
KEGG_GNRH_SIGNALING_PATHWAY	fAI-like/+	0.230237	0.438142	0.242152	0.42506	0.666746	FALSE
KEGG_DNA_REPLICATION	EOfAD-like/+	0.520603	0.494824	0.148206	0.426929	0.666746	FALSE
KEGG_OTHER_GLYCAN_DEGRADATION	fAI-like/+	0.168807	0.38462	0.51797	0.433623	0.666746	FALSE
KEGG_GLYCOSAMINOGLYCAN_BIOSYNTHESIS_KERATAN_SULFATE	fAI-like/+	0.205587	0.302274	0.453782	0.435885	0.666746	FALSE
KEGG_CHEMOKINE_SIGNALING_PATHWAY	fAI-like/+	0.236998	0.401981	0.277027	0.4376	0.666746	FALSE
KEGG_GALACTOSE_METABOLISM	fAI-like/+	0.148953	0.882821	0.417012	0.439712	0.666746	FALSE
KEGG_GLYCOSYLPHOSPHATIDYLINOSITOL_GPI_ANCHOR_BIOSYNTHESIS	EOfAD-like/+	0.98555	0.358755	0.155875	0.440494	0.666746	FALSE
KEGG_GLYCOLYSIS_GLUCONEOGENESIS	EOfAD-like/+	0.514834	0.401978	0.180791	0.448038	0.666746	FALSE
KEGG_OOCYTE_MEIOSIS	EOfAD-like/+	0.747505	0.258571	0.211806	0.449073	0.666746	FALSE
KEGG_DNA_REPLICATION	fAI-like/+	0.616936	0.528922	0.156934	0.45035	0.666746	FALSE
KEGG_CELL_CYCLE	fAI-like/+	0.356659	0.600346	0.193662	0.457881	0.666746	FALSE
KEGG_LONG_TERM_DEPRESSION	fAI-like/+	0.380814	0.476004	0.205011	0.458748	0.666746	FALSE
KEGG_ALANINE_ASPARTATE_AND_GLUTAMATE_METABOLISM	EOfAD-like/+	0.692428	0.35569	0.191919	0.462964	0.666746	FALSE
KEGG_PENTOSE_PHOSPHATE_PATHWAY	EOfAD-like/+	0.776175	0.186939	0.356265	0.463624	0.666746	FALSE
KEGG_FRUCTOSE_AND_MANNOSE_METABOLISM	fAI-like/+	0.487401	0.269701	0.274908	0.465081	0.666746	FALSE
KEGG_NUCLEOTIDE_EXCISION_REPAIR	fAI-like/+	0.558572	0.305189	0.232014	0.465697	0.666746	FALSE
KEGG_SMALL_CELL_LUNG_CANCER	EOfAD-like/+	0.427267	0.286946	0.284483	0.466818	0.666746	FALSE
KEGG_ERBB_SIGNALING_PATHWAY	fAI-like/+	0.290364	0.597598	0.237668	0.467303	0.666746	FALSE
KEGG_VALINE_LEUCINE_AND_ISOLEUCINE_BIOSYNTHESIS	fAI-like/+	0.982616	0.278647	0.216374	0.470295	0.666746	FALSE
KEGG_PORPHYRIN_AND_CHLOROPHYLL_METABOLISM	EOfAD-like/+	0.172468	0.806407	0.46114	0.470956	0.666746	FALSE
KEGG_GLYCOSAMINOGLYCAN_BIOSYNTHESIS_HEPARAN_SULFATE	EOfAD-like/+	0.739715	0.25045	0.265152	0.473776	0.666746	FALSE
KEGG_TIGHT_JUNCTION	fAI-like/+	0.256076	0.675362	0.282222	0.479636	0.666746	FALSE
KEGG_LYSOSOME	fAI-like/+	0.180496	0.749514	0.494279	0.480627	0.666746	FALSE
KEGG_ASCORBATE_AND_ALDARATE_METABOLISM	EOfAD-like/+	0.909998	0.212679	0.329137	0.482477	0.666746	FALSE
KEGG_STARCH_AND_SUCROSE_METABOLISM	fAI-like/+	0.174204	0.648392	0.644788	0.482651	0.666746	FALSE
KEGG_FOLATE_BIOSYNTHESIS	EOfAD-like/+	0.881538	0.673874	0.161504	0.483393	0.666746	FALSE
KEGG_GLYCOSPHINGOLIPID_BIOSYNTHESIS_GLOBO_SERIES	fAI-like/+	0.922452	0.323164	0.225049	0.48938	0.666746	FALSE
KEGG_ECM_RECEPTOR_INTERACTION	EOfAD-like/+	0.302936	0.612921	0.274889	0.491029	0.666746	FALSE
KEGG_SNARE_INTERACTIONS_IN_VESICULAR_TRANSPORT	EOfAD-like/+	0.278703	0.706803	0.282548	0.491937	0.666746	FALSE
ire5_all	fAI-like/+	0.368807	0.336955	0.349727	0.492049	0.666746	FALSE
KEGG_VEGF_SIGNALING_PATHWAY	EOfAD-like/+	0.770872	0.316035	0.249254	0.494143	0.666746	FALSE
KEGG_PHENYLALANINE_METABOLISM	fAI-like/+	0.918392	0.242942	0.327485	0.501085	0.666746	FALSE
KEGG_OTHER_GLYCAN_DEGRADATION	EOfAD-like/+	0.206153	0.498735	0.839789	0.507998	0.666746	FALSE
KEGG_BLADDER_CANCER	fAI-like/+	0.28002	0.728737	0.32287	0.508194	0.666746	FALSE
KEGG_ACUTE_MYELOID_LEUKEMIA	EOfAD-like/+	0.655388	0.298973	0.333333	0.513779	0.666746	FALSE
KEGG_STEROID_BIOSYNTHESIS	EOfAD-like/+	0.683952	0.511551	0.226087	0.514787	0.666746	FALSE
KEGG_ASTHMA	EOfAD-like/+	0.999078	0.285849	0.299413	0.514815	0.666746	FALSE
KEGG_CHEMOKINE_SIGNALING_PATHWAY	EOfAD-like/+	0.433807	0.617667	0.263966	0.519	0.666746	FALSE
KEGG_PENTOSE_PHOSPHATE_PATHWAY	fAI-like/+	0.634519	0.412996	0.281853	0.524552	0.666746	FALSE
KEGG_THYROID_CANCER	EOfAD-like/+	0.348299	0.532042	0.357895	0.524569	0.666746	FALSE
KEGG_TRYPTOPHAN_METABOLISM	fAI-like/+	0.596116	0.348192	0.334572	0.524781	0.666746	FALSE
KEGG_PEROXISOME	fAI-like/+	0.659337	0.442417	0.269504	0.526476	0.666746	FALSE
KEGG_PYRUVATE_METABOLISM	fAI-like/+	0.54074	0.497921	0.276636	0.526975	0.666746	FALSE
KEGG_NON_HOMOLOGOUS_END_JOINING	fAI-like/+	0.794247	0.351356	0.301961	0.528833	0.666746	FALSE
KEGG_LINOLEIC_ACID_METABOLISM	EOfAD-like/+	0.997896	0.38431	0.280075	0.536945	0.666746	FALSE
KEGG_ALDOSTERONE_REGULATED_SODIUM_REABSORPTION	EOfAD-like/+	0.664118	0.885729	0.223926	0.539436	0.666746	FALSE
KEGG_BASAL_CELL_CARCINOMA	EOfAD-like/+	0.411737	0.505446	0.372274	0.539676	0.666746	FALSE
KEGG_TASTE_TRANSDUCTION	fAI-like/+	0.440964	0.606042	0.317308	0.540485	0.666746	FALSE
KEGG_INSULIN_SIGNALING_PATHWAY	fAI-like/+	0.280512	0.727929	0.479905	0.542064	0.666746	FALSE
KEGG_GLYCINE_SERINE_AND_THREONINE_METABOLISM	fAI-like/+	0.409795	0.734757	0.320896	0.545599	0.666746	FALSE
KEGG_VIBRIO_CHOLERAE_INFECTION	EOfAD-like/+	0.771085	0.498422	0.278873	0.546559	0.666746	FALSE
KEGG_NOD_LIKE_RECEPTOR_SIGNALING_PATHWAY	EOfAD-like/+	0.65441	0.283217	0.546851	0.546608	0.666746	FALSE
KEGG_PORPHYRIN_AND_CHLOROPHYLL_METABOLISM	fAI-like/+	0.2597	0.712618	0.619586	0.547275	0.666746	FALSE
KEGG_ARGININE_AND_PROLINE_METABOLISM	fAI-like/+	0.360448	0.63021	0.402827	0.548095	0.666746	FALSE
KEGG_HEDGEHOG_SIGNALING_PATHWAY	fAI-like/+	0.421432	0.477987	0.426941	0.549323	0.666746	FALSE
KEGG_METABOLISM_OF_XENOBIOTICS_BY_CYTOCHROME_P450	fAI-like/+	0.820924	0.552504	0.264925	0.549474	0.666746	FALSE
KEGG_PRION_DISEASES	EOfAD-like/+	0.374072	0.458815	0.532154	0.551865	0.666746	FALSE
KEGG_DRUG_METABOLISM_CYTOCHROME_P450	fAI-like/+	0.753523	0.580296	0.274908	0.553354	0.666746	FALSE
KEGG_THYROID_CANCER	fAI-like/+	0.236059	0.788744	0.871028	0.554565	0.666746	FALSE
KEGG_FOLATE_BIOSYNTHESIS	fAI-like/+	1	0.248757	0.635478	0.556546	0.666746	FALSE
KEGG_ANTIGEN_PROCESSING_AND_PRESENTATION	fAI-like/+	0.467194	0.630228	0.378378	0.564117	0.666746	FALSE
KEGG_B_CELL_RECEPTOR_SIGNALING_PATHWAY	EOfAD-like/+	0.712466	0.269376	0.812312	0.564899	0.666746	FALSE
KEGG_PANCREATIC_CANCER	EOfAD-like/+	0.586339	0.37466	0.509804	0.565265	0.666746	FALSE
KEGG_GALACTOSE_METABOLISM	EOfAD-like/+	0.320129	0.522441	0.880342	0.570764	0.666746	FALSE
ire3_all	fAI-like/+	0.449532	0.630316	0.434903	0.572909	0.666746	FALSE
KEGG_TAURINE_AND_HYPOTAURINE_METABOLISM	EOfAD-like/+	1	0.504742	0.329293	0.576034	0.666746	FALSE
KEGG_TYROSINE_METABOLISM	EOfAD-like/+	0.71031	0.522863	0.378947	0.578021	0.666746	FALSE
KEGG_PATHWAYS_IN_CANCER	EOfAD-like/+	0.505825	0.625536	0.419903	0.578094	0.666746	FALSE
KEGG_CALCIUM_SIGNALING_PATHWAY	fAI-like/+	0.335927	0.783661	0.592083	0.57861	0.666746	FALSE
KEGG_ALPHA_LINOLENIC_ACID_METABOLISM	EOfAD-like/+	0.983745	0.394038	0.419173	0.578672	0.666746	FALSE
KEGG_RETINOL_METABOLISM	fAI-like/+	0.735135	0.556081	0.36887	0.581051	0.666746	FALSE
KEGG_PEROXISOME	EOfAD-like/+	0.630974	0.797885	0.330357	0.581199	0.666746	FALSE
KEGG_HYPERTROPHIC_CARDIOMYOPATHY_HCM	EOfAD-like/+	0.504801	0.569549	0.478979	0.582572	0.666746	FALSE
KEGG_ARRHYTHMOGENIC_RIGHT_VENTRICULAR_CARDIOMYOPATHY_ARVC	EOfAD-like/+	0.525557	0.620993	0.432836	0.582609	0.666746	FALSE
KEGG_MISMATCH_REPAIR	EOfAD-like/+	0.417307	0.493932	0.729915	0.583706	0.666746	FALSE
KEGG_ENDOCYTOSIS	EOfAD-like/+	0.395034	0.962849	0.450609	0.583762	0.666746	FALSE
KEGG_GLIOMA	fAI-like/+	0.2938	0.998215	0.737443	0.584697	0.666746	FALSE
KEGG_NICOTINATE_AND_NICOTINAMIDE_METABOLISM	fAI-like/+	0.350264	0.804627	0.604167	0.584985	0.666746	FALSE
KEGG_AMINOACYL_TRNA_BIOSYNTHESIS	fAI-like/+	0.778818	0.552449	0.380863	0.586105	0.666746	FALSE
KEGG_BUTANOATE_METABOLISM	fAI-like/+	0.422253	0.984138	0.433551	0.587076	0.666746	FALSE
KEGG_ETHER_LIPID_METABOLISM	fAI-like/+	0.70861	0.783062	0.333959	0.587354	0.666746	FALSE
ire5_hq	EOfAD-like/+	0.628656	0.388899	0.663043	0.587771	0.666746	FALSE
KEGG_SULFUR_METABOLISM	EOfAD-like/+	0.99807	0.434918	0.427928	0.588853	0.666746	FALSE
KEGG_PROSTATE_CANCER	EOfAD-like/+	0.665498	0.438406	0.552367	0.590334	0.666746	FALSE
KEGG_AMYOTROPHIC_LATERAL_SCLEROSIS_ALS	fAI-like/+	0.575405	0.640584	0.438636	0.590846	0.666746	FALSE
KEGG_RENIN_ANGIOTENSIN_SYSTEM	fAI-like/+	0.999665	0.735576	0.310838	0.590908	0.666746	FALSE
KEGG_TGF_BETA_SIGNALING_PATHWAY	fAI-like/+	0.387722	0.545732	0.894382	0.592494	0.666746	FALSE
KEGG_LONG_TERM_POTENTIATION	fAI-like/+	0.432842	0.883768	0.482143	0.592956	0.666746	FALSE
KEGG_PHOSPHATIDYLINOSITOL_SIGNALING_SYSTEM	fAI-like/+	0.351792	0.630806	0.940092	0.593771	0.666746	FALSE
KEGG_LYSINE_DEGRADATION	fAI-like/+	0.504675	0.409301	0.947964	0.594174	0.666746	FALSE
KEGG_PROTEASOME	EOfAD-like/+	0.541613	0.669741	0.468927	0.594427	0.666746	FALSE
KEGG_GAP_JUNCTION	fAI-like/+	0.320064	0.911092	0.807487	0.594816	0.666746	FALSE
KEGG_NON_HOMOLOGOUS_END_JOINING	EOfAD-like/+	0.703593	0.446399	0.561837	0.595455	0.666746	FALSE
KEGG_VASCULAR_SMOOTH_MUSCLE_CONTRACTION	EOfAD-like/+	0.693322	0.60976	0.426112	0.595862	0.666746	FALSE
KEGG_ASCORBATE_AND_ALDARATE_METABOLISM	fAI-like/+	0.996253	0.632268	0.352227	0.596018	0.666746	FALSE
KEGG_PYRUVATE_METABOLISM	EOfAD-like/+	0.389549	0.812624	0.616848	0.596208	0.666746	FALSE
KEGG_CHRONIC_MYELOID_LEUKEMIA	EOfAD-like/+	0.634146	0.508966	0.54902	0.598068	0.666746	FALSE
KEGG_AXON_GUIDANCE	EOfAD-like/+	0.800238	0.709505	0.371025	0.598362	0.666746	FALSE
KEGG_GLYCINE_SERINE_AND_THREONINE_METABOLISM	EOfAD-like/+	0.460472	0.850203	0.509044	0.599762	0.666746	FALSE
KEGG_GLYCOSAMINOGLYCAN_BIOSYNTHESIS_CHONDROITIN_SULFATE	fAI-like/+	0.362809	0.870262	0.713462	0.599941	0.666746	FALSE
KEGG_SYSTEMIC_LUPUS_ERYTHEMATOSUS	fAI-like/+	0.452624	0.925834	0.502762	0.600891	0.666746	FALSE
KEGG_T_CELL_RECEPTOR_SIGNALING_PATHWAY	EOfAD-like/+	0.741617	0.479188	0.546099	0.601291	0.666746	FALSE
KEGG_FATTY_ACID_METABOLISM	EOfAD-like/+	0.64358	0.732969	0.425926	0.601308	0.666746	FALSE
KEGG_GAP_JUNCTION	EOfAD-like/+	0.646471	0.578083	0.528428	0.604525	0.666746	FALSE
KEGG_AMYOTROPHIC_LATERAL_SCLEROSIS_ALS	EOfAD-like/+	0.490422	0.889751	0.501408	0.604915	0.666746	FALSE
KEGG_GLYOXYLATE_AND_DICARBOXYLATE_METABOLISM	fAI-like/+	0.939715	0.633205	0.404537	0.606305	0.666746	FALSE
KEGG_AMINO_SUGAR_AND_NUCLEOTIDE_SUGAR_METABOLISM	EOfAD-like/+	0.682561	0.633765	0.482857	0.606353	0.666746	FALSE
KEGG_HEDGEHOG_SIGNALING_PATHWAY	EOfAD-like/+	0.479159	0.593244	0.762658	0.607349	0.666746	FALSE
KEGG_NON_SMALL_CELL_LUNG_CANCER	EOfAD-like/+	0.745781	0.44402	0.69044	0.608751	0.666746	FALSE
KEGG_PROGESTERONE_MEDIATED_OOCYTE_MATURATION	EOfAD-like/+	0.642551	0.612833	0.549858	0.609894	0.666746	FALSE
KEGG_HOMOLOGOUS_RECOMBINATION	EOfAD-like/+	0.41962	0.657331	0.963696	0.612021	0.666746	FALSE
KEGG_MELANOGENESIS	fAI-like/+	0.393551	0.86352	0.806394	0.612119	0.666746	FALSE
KEGG_INOSITOL_PHOSPHATE_METABOLISM	EOfAD-like/+	0.642282	0.488921	0.772334	0.613499	0.666746	FALSE
ire3_all	EOfAD-like/+	0.538779	0.537901	0.851351	0.613739	0.666746	FALSE
KEGG_HOMOLOGOUS_RECOMBINATION	fAI-like/+	0.807553	0.422865	0.78424	0.614115	0.666746	FALSE
ire5_hq	fAI-like/+	0.38368	0.873011	0.919643	0.615393	0.666746	FALSE
KEGG_P53_SIGNALING_PATHWAY	fAI-like/+	0.585375	0.654473	0.624113	0.615415	0.666746	FALSE
KEGG_RENAL_CELL_CARCINOMA	EOfAD-like/+	0.706909	0.672278	0.531947	0.617261	0.666746	FALSE
KEGG_GLYCOSAMINOGLYCAN_BIOSYNTHESIS_CHONDROITIN_SULFATE	EOfAD-like/+	0.828841	0.456743	0.724221	0.617432	0.666746	FALSE
KEGG_TYPE_I_DIABETES_MELLITUS	EOfAD-like/+	0.760368	0.965049	0.412613	0.61749	0.666746	FALSE
KEGG_GNRH_SIGNALING_PATHWAY	EOfAD-like/+	0.628517	0.804017	0.518987	0.617923	0.666746	FALSE
KEGG_HISTIDINE_METABOLISM	EOfAD-like/+	0.871002	0.524541	0.592138	0.618519	0.666746	FALSE
KEGG_FC_GAMMA_R_MEDIATED_PHAGOCYTOSIS	EOfAD-like/+	0.587053	0.648111	0.676512	0.61913	0.666746	FALSE
KEGG_ALANINE_ASPARTATE_AND_GLUTAMATE_METABOLISM	fAI-like/+	0.406807	0.965624	0.816135	0.619308	0.666746	FALSE
KEGG_NEUROACTIVE_LIGAND_RECEPTOR_INTERACTION	fAI-like/+	0.458746	0.867003	0.742373	0.620566	0.666746	FALSE
ire5_all	EOfAD-like/+	0.543917	0.649161	0.795561	0.622002	0.666746	FALSE
KEGG_GLUTATHIONE_METABOLISM	EOfAD-like/+	0.662238	0.684184	0.60452	0.622328	0.666746	FALSE
KEGG_GLYCOSPHINGOLIPID_BIOSYNTHESIS_GLOBO_SERIES	EOfAD-like/+	1	0.605084	0.514894	0.62333	0.666746	FALSE
KEGG_PYRIMIDINE_METABOLISM	EOfAD-like/+	0.673436	0.757075	0.568214	0.624268	0.666746	FALSE
KEGG_FC_GAMMA_R_MEDIATED_PHAGOCYTOSIS	fAI-like/+	0.450078	0.822636	0.894619	0.624604	0.666746	FALSE
ire3_hq	fAI-like/+	0.478477	0.80313	0.829157	0.625058	0.666746	FALSE
KEGG_DILATED_CARDIOMYOPATHY	EOfAD-like/+	0.578674	0.744554	0.681556	0.625146	0.666746	FALSE
KEGG_O_GLYCAN_BIOSYNTHESIS	EOfAD-like/+	0.739611	0.988234	0.46678	0.626176	0.666746	FALSE
KEGG_BASAL_TRANSCRIPTION_FACTORS	EOfAD-like/+	0.671211	0.598271	0.747368	0.626399	0.666746	FALSE
KEGG_PPAR_SIGNALING_PATHWAY	fAI-like/+	0.573611	0.879052	0.625225	0.627008	0.666746	FALSE
KEGG_PENTOSE_AND_GLUCURONATE_INTERCONVERSIONS	fAI-like/+	0.962949	0.546938	0.640082	0.628645	0.666746	FALSE
KEGG_PRIMARY_BILE_ACID_BIOSYNTHESIS	fAI-like/+	0.99963	0.520015	0.670565	0.629106	0.666746	FALSE
KEGG_PROPANOATE_METABOLISM	fAI-like/+	0.581161	0.794418	0.697588	0.62916	0.666746	FALSE
KEGG_REGULATION_OF_ACTIN_CYTOSKELETON	EOfAD-like/+	0.581044	0.992979	0.614152	0.630961	0.666746	FALSE
KEGG_MTOR_SIGNALING_PATHWAY	fAI-like/+	0.463925	0.914254	0.944544	0.632493	0.666746	FALSE
KEGG_PROXIMAL_TUBULE_BICARBONATE_RECLAMATION	EOfAD-like/+	0.860203	0.656281	0.619366	0.632721	0.666746	FALSE
KEGG_FRUCTOSE_AND_MANNOSE_METABOLISM	EOfAD-like/+	0.585142	0.663131	0.936	0.633209	0.666746	FALSE
KEGG_ONE_CARBON_POOL_BY_FOLATE	fAI-like/+	0.948522	0.78564	0.517958	0.634079	0.666746	FALSE
KEGG_MATURITY_ONSET_DIABETES_OF_THE_YOUNG	fAI-like/+	0.887249	0.779015	0.541841	0.634125	0.666746	FALSE
KEGG_ETHER_LIPID_METABOLISM	EOfAD-like/+	0.551114	0.78397	0.896494	0.635723	0.666746	FALSE
KEGG_P53_SIGNALING_PATHWAY	EOfAD-like/+	0.712128	0.711916	0.72214	0.636095	0.666746	FALSE
KEGG_PURINE_METABOLISM	EOfAD-like/+	0.749794	0.802045	0.632293	0.637085	0.666746	FALSE
KEGG_PROGESTERONE_MEDIATED_OOCYTE_MATURATION	fAI-like/+	0.530613	0.79569	0.995516	0.63759	0.666746	FALSE
KEGG_OLFACTORY_TRANSDUCTION	EOfAD-like/+	0.657808	0.62969	0.96748	0.637715	0.666746	FALSE
KEGG_TYPE_I_DIABETES_MELLITUS	fAI-like/+	0.961594	0.643704	0.648262	0.637898	0.666746	FALSE
KEGG_ARGININE_AND_PROLINE_METABOLISM	EOfAD-like/+	0.732583	0.756131	0.692901	0.638063	0.666746	FALSE
KEGG_NEUROTROPHIN_SIGNALING_PATHWAY	EOfAD-like/+	0.528898	0.99297	0.811295	0.638074	0.666746	FALSE
KEGG_INSULIN_SIGNALING_PATHWAY	EOfAD-like/+	0.612052	0.725665	0.918845	0.639014	0.666746	FALSE
KEGG_INOSITOL_PHOSPHATE_METABOLISM	fAI-like/+	0.504967	0.918455	0.987455	0.639587	0.666746	FALSE
KEGG_STEROID_HORMONE_BIOSYNTHESIS	EOfAD-like/+	0.724671	0.761356	0.726968	0.639986	0.666746	FALSE
KEGG_RNA_DEGRADATION	EOfAD-like/+	0.680121	0.65656	0.953353	0.640811	0.666746	FALSE
KEGG_PHOSPHATIDYLINOSITOL_SIGNALING_SYSTEM	EOfAD-like/+	0.614517	0.801178	0.858407	0.640871	0.666746	FALSE
KEGG_BIOSYNTHESIS_OF_UNSATURATED_FATTY_ACIDS	fAI-like/+	0.71012	0.666422	0.883677	0.640871	0.666746	FALSE
KEGG_STEROID_HORMONE_BIOSYNTHESIS	fAI-like/+	0.933358	0.603413	0.762821	0.640897	0.666746	FALSE
KEGG_TYPE_II_DIABETES_MELLITUS	EOfAD-like/+	0.658259	0.802492	0.814815	0.64235	0.666746	FALSE
KEGG_PROPANOATE_METABOLISM	EOfAD-like/+	0.653912	0.870664	0.763298	0.642493	0.666746	FALSE
KEGG_N_GLYCAN_BIOSYNTHESIS	EOfAD-like/+	0.725765	0.671699	0.9	0.642807	0.666746	FALSE
KEGG_MISMATCH_REPAIR	fAI-like/+	0.600521	0.779738	0.987552	0.643343	0.666746	FALSE
KEGG_VALINE_LEUCINE_AND_ISOLEUCINE_DEGRADATION	fAI-like/+	0.616741	0.831106	0.890411	0.643729	0.666746	FALSE
KEGG_METABOLISM_OF_XENOBIOTICS_BY_CYTOCHROME_P450	EOfAD-like/+	0.700304	0.892115	0.715762	0.643782	0.666746	FALSE
KEGG_MTOR_SIGNALING_PATHWAY	EOfAD-like/+	0.629077	0.760646	0.969136	0.644085	0.666746	FALSE
KEGG_NEUROACTIVE_LIGAND_RECEPTOR_INTERACTION	EOfAD-like/+	0.721354	0.716945	0.867198	0.644143	0.666746	FALSE
KEGG_LIMONENE_AND_PINENE_DEGRADATION	EOfAD-like/+	0.976378	0.633551	0.768817	0.645091	0.666746	FALSE
KEGG_TAURINE_AND_HYPOTAURINE_METABOLISM	fAI-like/+	1	0.637838	0.750487	0.645184	0.666746	FALSE
KEGG_MAPK_SIGNALING_PATHWAY	EOfAD-like/+	0.70979	0.771487	0.84131	0.645385	0.666746	FALSE
KEGG_GLIOMA	EOfAD-like/+	0.614723	0.964478	0.826152	0.645985	0.666746	FALSE
KEGG_TERPENOID_BACKBONE_BIOSYNTHESIS	fAI-like/+	0.862229	0.881337	0.633891	0.646047	0.666746	FALSE
KEGG_CALCIUM_SIGNALING_PATHWAY	EOfAD-like/+	0.693763	0.746563	0.920755	0.646201	0.666746	FALSE
KEGG_GLYCEROLIPID_METABOLISM	fAI-like/+	0.810477	0.627161	0.977578	0.646678	0.666746	FALSE
KEGG_FC_EPSILON_RI_SIGNALING_PATHWAY	EOfAD-like/+	0.692043	0.776166	0.905263	0.647081	0.666746	FALSE
KEGG_ONE_CARBON_POOL_BY_FOLATE	EOfAD-like/+	0.730891	0.93492	0.71659	0.647225	0.666746	FALSE
KEGG_VALINE_LEUCINE_AND_ISOLEUCINE_DEGRADATION	EOfAD-like/+	0.729924	0.841597	0.786486	0.647334	0.666746	FALSE
KEGG_DORSO_VENTRAL_AXIS_FORMATION	EOfAD-like/+	0.732351	0.863964	0.76661	0.647405	0.666746	FALSE
KEGG_PANTOTHENATE_AND_COA_BIOSYNTHESIS	fAI-like/+	0.99787	0.628024	0.812865	0.647487	0.666746	FALSE
KEGG_ERBB_SIGNALING_PATHWAY	EOfAD-like/+	0.722177	0.868265	0.78	0.647675	0.666746	FALSE
KEGG_MELANOGENESIS	EOfAD-like/+	0.68624	0.744017	0.989957	0.647889	0.666746	FALSE
KEGG_MELANOMA	EOfAD-like/+	0.589007	0.992346	0.923423	0.648585	0.666746	FALSE
KEGG_ARACHIDONIC_ACID_METABOLISM	fAI-like/+	0.674751	0.867861	0.867041	0.648609	0.666746	FALSE
KEGG_NUCLEOTIDE_EXCISION_REPAIR	EOfAD-like/+	0.760276	0.736737	0.907813	0.649015	0.666746	FALSE
KEGG_ENDOMETRIAL_CANCER	EOfAD-like/+	0.671999	0.835005	0.92284	0.649163	0.666746	FALSE
KEGG_BETA_ALANINE_METABOLISM	EOfAD-like/+	0.626851	0.930131	0.940447	0.650235	0.666746	FALSE
KEGG_LONG_TERM_POTENTIATION	EOfAD-like/+	0.727277	0.838893	0.885075	0.651341	0.666746	FALSE
KEGG_WNT_SIGNALING_PATHWAY	EOfAD-like/+	0.768966	0.856107	0.814661	0.651367	0.666746	FALSE
KEGG_DRUG_METABOLISM_OTHER_ENZYMES	fAI-like/+	0.685842	0.964857	0.842217	0.651792	0.666746	FALSE
KEGG_SPLICEOSOME	EOfAD-like/+	0.70791	0.794478	1	0.652107	0.666746	FALSE
KEGG_BETA_ALANINE_METABOLISM	fAI-like/+	0.686857	0.978696	0.867804	0.653338	0.666746	FALSE
KEGG_CELL_CYCLE	EOfAD-like/+	0.683839	0.890764	0.986063	0.654256	0.666746	FALSE
KEGG_LIMONENE_AND_PINENE_DEGRADATION	fAI-like/+	0.99618	0.935476	0.666667	0.655034	0.666746	FALSE
KEGG_EPITHELIAL_CELL_SIGNALING_IN_HELICOBACTER_PYLORI_INFECTION	EOfAD-like/+	0.717994	0.909384	0.941441	0.655572	0.666746	FALSE
KEGG_DRUG_METABOLISM_CYTOCHROME_P450	EOfAD-like/+	0.736673	0.881375	0.9456	0.655721	0.666746	FALSE
ire3_hq	EOfAD-like/+	0.844953	0.782024	0.938289	0.656356	0.666746	FALSE
KEGG_SPHINGOLIPID_METABOLISM	EOfAD-like/+	0.710627	0.983401	0.907609	0.656418	0.666746	FALSE
KEGG_PANTOTHENATE_AND_COA_BIOSYNTHESIS	EOfAD-like/+	0.984455	0.791431	0.831081	0.657689	0.666746	FALSE
KEGG_LYSINE_DEGRADATION	EOfAD-like/+	0.711396	0.989035	0.939441	0.657728	0.666746	FALSE
KEGG_GLYCOSPHINGOLIPID_BIOSYNTHESIS_GANGLIO_SERIES	EOfAD-like/+	0.8672	0.837744	0.889085	0.658011	0.666746	FALSE
KEGG_RNA_POLYMERASE	EOfAD-like/+	0.702263	0.977236	0.99665	0.658622	0.666746	FALSE
KEGG_BIOSYNTHESIS_OF_UNSATURATED_FATTY_ACIDS	EOfAD-like/+	0.794541	0.899949	0.933002	0.658886	0.666746	FALSE
KEGG_GLYCEROPHOSPHOLIPID_METABOLISM	fAI-like/+	0.774544	0.873956	1	0.659068	0.666746	FALSE
KEGG_FATTY_ACID_METABOLISM	fAI-like/+	0.761987	0.984857	0.931416	0.660054	0.666746	FALSE
KEGG_SELENOAMINO_ACID_METABOLISM	EOfAD-like/+	0.919598	0.775516	0.980149	0.660176	0.666746	FALSE
KEGG_GLYCEROPHOSPHOLIPID_METABOLISM	EOfAD-like/+	0.75946	0.94812	0.982063	0.660392	0.666746	FALSE
KEGG_LONG_TERM_DEPRESSION	EOfAD-like/+	0.787384	0.938121	0.976744	0.661256	0.666746	FALSE
KEGG_NITROGEN_METABOLISM	EOfAD-like/+	0.915321	0.997522	0.806452	0.66197	0.666746	FALSE
KEGG_NICOTINATE_AND_NICOTINAMIDE_METABOLISM	EOfAD-like/+	0.815965	0.955874	0.940678	0.661976	0.666746	FALSE
KEGG_ARACHIDONIC_ACID_METABOLISM	EOfAD-like/+	0.850373	0.984985	0.879397	0.662161	0.666746	FALSE
KEGG_BUTANOATE_METABOLISM	EOfAD-like/+	0.807088	0.961237	0.955056	0.662217	0.666746	FALSE
KEGG_CIRCADIAN_RHYTHM_MAMMAL	fAI-like/+	0.89057	0.874958	0.958963	0.662728	0.666746	FALSE
KEGG_DRUG_METABOLISM_OTHER_ENZYMES	EOfAD-like/+	0.905003	0.834326	0.99835	0.662825	0.666746	FALSE
KEGG_BLADDER_CANCER	EOfAD-like/+	0.833188	0.937047	0.977143	0.663237	0.666746	FALSE
KEGG_SULFUR_METABOLISM	fAI-like/+	0.970119	0.848357	0.94152	0.663783	0.666746	FALSE
KEGG_PRIMARY_BILE_ACID_BIOSYNTHESIS	EOfAD-like/+	0.999701	0.91509	0.851254	0.663893	0.666746	FALSE
KEGG_BASE_EXCISION_REPAIR	EOfAD-like/+	0.844711	0.966758	0.99684	0.665212	0.666746	FALSE
KEGG_TERPENOID_BACKBONE_BIOSYNTHESIS	EOfAD-like/+	0.969641	0.90535	0.934629	0.665654	0.666746	FALSE
KEGG_RIBOFLAVIN_METABOLISM	EOfAD-like/+	0.986808	0.91763	0.939929	0.666746	0.666746	FALSE
